# HEXIM1/P-TEFb complex controls RNA polymerase II pause release and immediate early gene induction following neuronal depolarization

**DOI:** 10.1101/2024.09.27.615234

**Authors:** Myo Htet, Camila Estay-Olmos, Lan Hu, Yiyang Wu, Brian E. Powers, Clorissa D. Campbell, Aishwarya Rameshwar, Mohamed R. Ahmed, Timothy J. Hohman, Yanling Wang, Julie A. Schneider, David A. Bennett, Vilas Menon, Philip L. De Jager, Garrett A. Kaas, Roger J. Colbran, Celeste B. Greer

## Abstract

Cognitive processes require *de novo* gene transcription in neurons. Memory requires the rapid and robust transcription of a class of genes called immediate early genes (IEGs). IEG transcription is facilitated by the formation of a poised basal state, in which RNA polymerase II (RNAP2) initiates transcription, but remains paused downstream of the promoter. Upon neuronal depolarization, the paused RNAP2 is released to complete the synthesis of messenger RNA (mRNA) transcripts, a process stimulated by positive transcription elongation factor b (P-TEFb). In many cell types, P-TEFb is sequestered into a large inactive complex containing Hexamethylene bisacetamide inducible 1 (HEXIM1), but the impact of this interaction on neuronal gene transcription is not yet fully understood. In this study, we found that neuronal expression levels of *HEXIM1* mRNA are highly correlated with impaired cognition in Alzheimer’s disease. It is also induced in the hippocampus during memory formation, and following depolarization in neurons. The role of HEXIM1 in neuronal gene transcription was then explored in murine neuronal cultures where we found that calcium frees P-TEFb from the HEXIM1 inhibitory complex. Modulation of P-TEFb by inhibiting the activity of the cyclin-dependent kinase 9 (CDK9) subunit of this complex significantly impacts IEG induction, particularly during repeated depolarization. Our findings indicate that HEXIM1 in complex with P-TEFb plays an important role in establishing and resetting the poised RNAP2 state, enabling efficient activation of genes necessary for synaptic plasticity.
