## Supplementary Table 1. Demographic data for the ROSMAP bulk RNAseq for "HEXIM1/P-TEFb complex controls RNA polymerase II pause release and immediate early gene induction following neuronal depolarization"

### Sheet: Sheet1
			Brain regions
Gene	ENSG_code	Attribute	CN	DLPFC	PCC
HEXIM1	ENSG00000186834	% Male	0.33	0.32	0.37
LARP7	ENSG00000174720	% Male	0.34	0.32	0.37
MEPCE	ENSG00000146834	% Male	0.33	0.32	0.36
CDK9	ENSG00000136807	% Male	0.33	0.32	0.36
CCNT1	ENSG00000129315	% Male	0.34	0.32	0.37
CCNT2	ENSG00000082258	% Male	0.33	0.32	0.37
BRD4	ENSG00000141867	% Male	0.33	0.32	0.36
RN7SK	ENSG00000283293	% Male	0.33	NaN%	0.36
HEXIM2	ENSG00000168517	% Male	0.33	0.32	0.36
ELL2	ENSG00000118985	% Male	0.33	0.32	0.36
MLLT1	ENSG00000130382	% Male	0.33	0.32	0.36
MLLT3	ENSG00000171843	% Male	0.33	0.32	0.36
AFF1	ENSG00000172493	% Male	0.33	0.32	0.36
AFF3	ENSG00000144218	% Male	0.33	0.32	0.36
AFF4	ENSG00000072364	% Male	0.33	0.32	0.36
CDC37	ENSG00000105401	% Male	0.33	0.32	0.36
CDK7	ENSG00000134058	% Male	0.33	0.32	0.36
MED1	ENSG00000125686	% Male	0.33	0.32	0.36
MED12	ENSG00000184634	% Male	0.33	0.32	0.36
MED28	ENSG00000118579	% Male	0.33	0.32	0.36
MYC	ENSG00000136997	% Male	0.33	0.32	0.36
POLR2A	ENSG00000181222	% Male	0.33	0.32	0.36
SUPT5H	ENSG00000196235	% Male	0.33	0.32	0.36
ZC3H13	ENSG00000123200	% Male	0.33	0.32	0.36
HEXIM1	ENSG00000186834	% Normal cognition	0.35	0.34	0.38
LARP7	ENSG00000174720	% Normal cognition	0.35	0.35	0.38
MEPCE	ENSG00000146834	% Normal cognition	0.35	0.35	0.38
CDK9	ENSG00000136807	% Normal cognition	0.35	0.35	0.39
CCNT1	ENSG00000129315	% Normal cognition	0.35	0.35	0.38
CCNT2	ENSG00000082258	% Normal cognition	0.35	0.35	0.38
BRD4	ENSG00000141867	% Normal cognition	0.35	0.35	0.38
RN7SK	ENSG00000283293	% Normal cognition	0.35	NaN%	0.38
HEXIM2	ENSG00000168517	% Normal cognition	0.34	0.34	0.38
ELL2	ENSG00000118985	% Normal cognition	0.34	0.34	0.38
MLLT1	ENSG00000130382	% Normal cognition	0.34	0.34	0.38
MLLT3	ENSG00000171843	% Normal cognition	0.34	0.34	0.38
AFF1	ENSG00000172493	% Normal cognition	0.34	0.34	0.38
AFF3	ENSG00000144218	% Normal cognition	0.34	0.34	0.38
AFF4	ENSG00000072364	% Normal cognition	0.34	0.34	0.38
CDC37	ENSG00000105401	% Normal cognition	0.34	0.34	0.38
CDK7	ENSG00000134058	% Normal cognition	0.34	0.34	0.38
MED1	ENSG00000125686	% Normal cognition	0.34	0.34	0.38
MED12	ENSG00000184634	% Normal cognition	0.34	0.34	0.38
MED28	ENSG00000118579	% Normal cognition	0.34	0.34	0.38
MYC	ENSG00000136997	% Normal cognition	0.34	0.34	0.38
POLR2A	ENSG00000181222	% Normal cognition	0.34	0.34	0.38
SUPT5H	ENSG00000196235	% Normal cognition	0.34	0.34	0.38
ZC3H13	ENSG00000123200	% Normal cognition	0.34	0.34	0.38
HEXIM1	ENSG00000186834	Age at death	89.25±6.46	89.37±6.69	89.39±6.48
LARP7	ENSG00000174720	Age at death	89.15±6.49	89.4±6.69	89.33±6.5
MEPCE	ENSG00000146834	Age at death	89.25±6.46	89.38±6.69	89.31±6.55
CDK9	ENSG00000136807	Age at death	89.23±6.48	89.4±6.69	89.29±6.54
CCNT1	ENSG00000129315	Age at death	89.15±6.49	89.38±6.69	89.31±6.55
CCNT2	ENSG00000082258	Age at death	89.22±6.5	89.39±6.69	89.31±6.53
BRD4	ENSG00000141867	Age at death	89.1±6.5	89.4±6.69	89.28±6.54
RN7SK	ENSG00000283293	Age at death	89.21±6.49	NaN±NA	89.32±6.53
HEXIM2	ENSG00000168517	Age at death	89.24¬±6.44	89.34¬±6.67	89.27¬±6.44
ELL2	ENSG00000118985	Age at death	89.24¬±6.45	89.33¬±6.67	89.25¬±6.42
MLLT1	ENSG00000130382	Age at death	89.24¬±6.44	89.34¬±6.67	89.27¬±6.44
MLLT3	ENSG00000171843	Age at death	89.24¬±6.44	89.34¬±6.67	89.26¬±6.44
AFF1	ENSG00000172493	Age at death	89.24¬±6.44	89.34¬±6.67	89.27¬±6.44
AFF3	ENSG00000144218	Age at death	89.24¬±6.44	89.34¬±6.67	89.27¬±6.44
AFF4	ENSG00000072364	Age at death	89.24¬±6.44	89.34¬±6.67	89.27¬±6.44
CDC37	ENSG00000105401	Age at death	89.24¬±6.44	89.34¬±6.67	89.27¬±6.44
CDK7	ENSG00000134058	Age at death	89.24¬±6.44	89.34¬±6.67	89.27¬±6.44
MED1	ENSG00000125686	Age at death	89.25¬±6.44	89.34¬±6.67	89.27¬±6.44
MED12	ENSG00000184634	Age at death	89.24¬±6.44	89.34¬±6.67	89.27¬±6.44
MED28	ENSG00000118579	Age at death	89.24¬±6.44	89.33¬±6.67	89.27¬±6.44
MYC	ENSG00000136997	Age at death	89.24¬±6.44	89.34¬±6.67	89.27¬±6.44
POLR2A	ENSG00000181222	Age at death	89.24¬±6.44	89.34¬±6.67	89.27¬±6.44
SUPT5H	ENSG00000196235	Age at death	89.24¬±6.44	89.34¬±6.67	89.27¬±6.44
ZC3H13	ENSG00000123200	Age at death	89.24¬±6.44	89.34¬±6.67	89.28¬±6.43
HEXIM1	ENSG00000186834	Education	16.32±3.59	16.4±3.56	16.38±3.54
LARP7	ENSG00000174720	Education	16.33±3.61	16.39±3.56	16.42±3.56
MEPCE	ENSG00000146834	Education	16.32±3.59	16.39±3.56	16.41±3.56
CDK9	ENSG00000136807	Education	16.32±3.59	16.39±3.56	16.39±3.57
CCNT1	ENSG00000129315	Education	16.33±3.61	16.39±3.56	16.39±3.57
CCNT2	ENSG00000082258	Education	16.33±3.59	16.4±3.55	16.39±3.56
BRD4	ENSG00000141867	Education	16.33±3.61	16.39±3.56	16.41±3.55
RN7SK	ENSG00000283293	Education	16.32±3.6	NaN±NA	16.4±3.56
HEXIM2	ENSG00000168517	Education	16.36¬±3.57	16.46¬±3.54	16.44¬±3.54
ELL2	ENSG00000118985	Education	16.36¬±3.57	16.46¬±3.54	16.44¬±3.54
MLLT1	ENSG00000130382	Education	16.36¬±3.57	16.46¬±3.54	16.44¬±3.54
MLLT3	ENSG00000171843	Education	16.36¬±3.57	16.46¬±3.54	16.45¬±3.54
AFF1	ENSG00000172493	Education	16.36¬±3.57	16.46¬±3.54	16.44¬±3.54
AFF3	ENSG00000144218	Education	16.36¬±3.57	16.46¬±3.54	16.44¬±3.54
AFF4	ENSG00000072364	Education	16.36¬±3.57	16.46¬±3.54	16.44¬±3.54
CDC37	ENSG00000105401	Education	16.36¬±3.57	16.46¬±3.54	16.44¬±3.54
CDK7	ENSG00000134058	Education	16.36¬±3.57	16.46¬±3.54	16.44¬±3.54
MED1	ENSG00000125686	Education	16.36¬±3.57	16.46¬±3.54	16.44¬±3.54
MED12	ENSG00000184634	Education	16.36¬±3.57	16.46¬±3.54	16.44¬±3.54
MED28	ENSG00000118579	Education	16.36¬±3.57	16.46¬±3.54	16.44¬±3.54
MYC	ENSG00000136997	Education	16.36¬±3.57	16.46¬±3.54	16.44¬±3.54
POLR2A	ENSG00000181222	Education	16.36¬±3.57	16.46¬±3.54	16.44¬±3.54
SUPT5H	ENSG00000196235	Education	16.36¬±3.57	16.46¬±3.54	16.44¬±3.54
ZC3H13	ENSG00000123200	Education	16.36¬±3.57	16.46¬±3.54	16.45¬±3.54
HEXIM1	ENSG00000186834	Global cognition	-0.75±1.07	-0.8±1.07	-0.69±1.03
LARP7	ENSG00000174720	Global cognition	-0.74±1.07	-0.8±1.07	-0.68±1.03
MEPCE	ENSG00000146834	Global cognition	-0.75±1.07	-0.8±1.07	-0.69±1.03
CDK9	ENSG00000136807	Global cognition	-0.75±1.07	-0.8±1.07	-0.69±1.03
CCNT1	ENSG00000129315	Global cognition	-0.74±1.07	-0.8±1.07	-0.68±1.03
CCNT2	ENSG00000082258	Global cognition	-0.75±1.07	-0.8±1.07	-0.68±1.03
BRD4	ENSG00000141867	Global cognition	-0.75±1.07	-0.8±1.07	-0.69±1.04
RN7SK	ENSG00000283293	Global cognition	-0.75±1.07	NaN±NA	-0.69±1.03
HEXIM2	ENSG00000168517	Global cognition	-0.79¬±1.09	-0.83¬±1.09	-0.74¬±1.07
ELL2	ENSG00000118985	Global cognition	-0.79¬±1.09	-0.83¬±1.09	-0.73¬±1.07
MLLT1	ENSG00000130382	Global cognition	-0.79¬±1.09	-0.83¬±1.09	-0.74¬±1.07
MLLT3	ENSG00000171843	Global cognition	-0.79¬±1.09	-0.83¬±1.09	-0.73¬±1.07
AFF1	ENSG00000172493	Global cognition	-0.79¬±1.09	-0.83¬±1.09	-0.74¬±1.07
AFF3	ENSG00000144218	Global cognition	-0.79¬±1.09	-0.83¬±1.09	-0.74¬±1.07
AFF4	ENSG00000072364	Global cognition	-0.79¬±1.09	-0.83¬±1.09	-0.74¬±1.07
CDC37	ENSG00000105401	Global cognition	-0.79¬±1.09	-0.83¬±1.09	-0.74¬±1.07
CDK7	ENSG00000134058	Global cognition	-0.79¬±1.09	-0.83¬±1.09	-0.74¬±1.07
MED1	ENSG00000125686	Global cognition	-0.79¬±1.09	-0.83¬±1.09	-0.74¬±1.07
MED12	ENSG00000184634	Global cognition	-0.79¬±1.09	-0.83¬±1.09	-0.74¬±1.07
MED28	ENSG00000118579	Global cognition	-0.79¬±1.09	-0.83¬±1.09	-0.74¬±1.07
MYC	ENSG00000136997	Global cognition	-0.79¬±1.09	-0.83¬±1.09	-0.74¬±1.07
POLR2A	ENSG00000181222	Global cognition	-0.79¬±1.09	-0.83¬±1.09	-0.74¬±1.07
SUPT5H	ENSG00000196235	Global cognition	-0.79¬±1.09	-0.83¬±1.09	-0.74¬±1.07
ZC3H13	ENSG00000123200	Global cognition	-0.79¬±1.09	-0.83¬±1.09	-0.73¬±1.06
HEXIM1	ENSG00000186834	N	718	940	526
LARP7	ENSG00000174720	N	710	946	524
MEPCE	ENSG00000146834	N	716	942	526
CDK9	ENSG00000136807	N	719	946	524
CCNT1	ENSG00000129315	N	702	944	520
CCNT2	ENSG00000082258	N	715	944	527
BRD4	ENSG00000141867	N	689	946	521
RN7SK	ENSG00000283293	N	720	0	529
HEXIM2	ENSG00000168517	N	688	890	500
ELL2	ENSG00000118985	N	687	889	499
MLLT1	ENSG00000130382	N	688	890	500
MLLT3	ENSG00000171843	N	688	890	499
AFF1	ENSG00000172493	N	688	890	500
AFF3	ENSG00000144218	N	688	890	500
AFF4	ENSG00000072364	N	688	890	500
CDC37	ENSG00000105401	N	688	890	500
CDK7	ENSG00000134058	N	688	890	500
MED1	ENSG00000125686	N	687	890	500
MED12	ENSG00000184634	N	688	890	500
MED28	ENSG00000118579	N	688	888	500
MYC	ENSG00000136997	N	688	890	500
POLR2A	ENSG00000181222	N	688	890	500
SUPT5H	ENSG00000196235	N	688	890	500
ZC3H13	ENSG00000123200	N	688	890	499
HEXIM1	ENSG00000186834	PMI	7.64±4.43	7.57±4.35	7.05±4.03
LARP7	ENSG00000174720	PMI	7.62±4.43	7.57±4.34	7.06±4.04
MEPCE	ENSG00000146834	PMI	7.63±4.43	7.57±4.34	7.01±3.99
CDK9	ENSG00000136807	PMI	7.64±4.42	7.57±4.34	7.02±4
CCNT1	ENSG00000129315	PMI	7.59±4.4	7.58±4.34	7.03±4.02
CCNT2	ENSG00000082258	PMI	7.65±4.43	7.56±4.31	7.06±4.03
BRD4	ENSG00000141867	PMI	7.6±4.41	7.57±4.34	7.03±4.01
RN7SK	ENSG00000283293	PMI	7.64±4.42	NaN±NA	7.05±4.03
HEXIM2	ENSG00000168517	PMI	7.62¬±4.41	7.57¬±4.32	7.08¬±4.09
ELL2	ENSG00000118985	PMI	7.63¬±4.41	7.57¬±4.32	7.08¬±4.09
MLLT1	ENSG00000130382	PMI	7.62¬±4.41	7.57¬±4.32	7.08¬±4.09
MLLT3	ENSG00000171843	PMI	7.62¬±4.41	7.57¬±4.32	7.06¬±4.08
AFF1	ENSG00000172493	PMI	7.62¬±4.41	7.57¬±4.32	7.08¬±4.09
AFF3	ENSG00000144218	PMI	7.62¬±4.41	7.57¬±4.32	7.08¬±4.09
AFF4	ENSG00000072364	PMI	7.62¬±4.41	7.57¬±4.32	7.08¬±4.09
CDC37	ENSG00000105401	PMI	7.62¬±4.41	7.57¬±4.32	7.08¬±4.09
CDK7	ENSG00000134058	PMI	7.62¬±4.41	7.57¬±4.32	7.08¬±4.09
MED1	ENSG00000125686	PMI	7.63¬±4.41	7.57¬±4.32	7.08¬±4.09
MED12	ENSG00000184634	PMI	7.62¬±4.41	7.57¬±4.32	7.08¬±4.09
MED28	ENSG00000118579	PMI	7.62¬±4.41	7.57¬±4.32	7.08¬±4.09
MYC	ENSG00000136997	PMI	7.62¬±4.41	7.57¬±4.32	7.08¬±4.09
POLR2A	ENSG00000181222	PMI	7.62¬±4.41	7.57¬±4.32	7.08¬±4.09
SUPT5H	ENSG00000196235	PMI	7.62¬±4.41	7.57¬±4.32	7.08¬±4.09
ZC3H13	ENSG00000123200	PMI	7.62¬±4.41	7.57¬±4.32	7.08¬±4.09
Supplementary Table 1. Demographic data for the ROSMAP bulk RNA-seq. ENSG_code = Ensembl gene ID. N = number of subjects. PMI = post-mortem interval.
